# Proteogenomic analysis reveals RNA as an important source for tumor-agnostic neoantigen identification correlating with T-cell infiltration

**DOI:** 10.1101/2022.09.17.508207

**Authors:** Celina Tretter, Niklas de Andrade Krätzig, Matteo Pecoraro, Sebastian Lange, Philipp Seifert, Clara von Frankenberg, Johannes Untch, Florian S Dreyer, Eva Bräunlein, Mathias Wilhelm, Daniel P Zolg, Thomas Engleitner, Sebastian Uhrig, Melanie Boxberg, Katja Steiger, Julia Slotta-Huspenina, Sebastian Ochsenreither, Nikolas von Bubnoff, Sebastian Bauer, Melanie Boerries, Philipp J Jost, Kristina Schenck, Iska Dresing, Florian Bassermann, Helmut Friess, Daniel Reim, Konrad Grützmann, Katrin Pfütze, Barbara Klink, Evelin Schrock, Bernhard Haller, Bernhard Kuster, Matthias Mann, Wilko Weichert, Stefan Fröhling, Roland Rad, Michael Hiltensperger, Angela M Krackhardt

**Author notes:** Corresponding author: Angela M. Krackhardt, Klinik und Poliklinik für Innere Medizin III, Technische Universität München, School of Medicine, Ismaningerstr. 22, 81675 München. These authors contributed equally to this work (Celina Tretter, Niklas de Andrade Krätzig). These authors jointly supervised this work (Michael Hiltensperger, Angela M Krackhardt).

## Abstract

Systemic pan-tumor analyses may reveal the significance of common features implicated in cancer immunogenicity and patient survival. Here, we provide a comprehensive multi-omics data set for 32 patients across 25 tumor types by combining proteogenomics with phenotypic and functional analyses. By using an optimized computational approach, we discovered a large number of novel tumor-specific and tumor-associated antigens including shared common target candidates. To create a pipeline for the identification of neoantigens in our cohort, we combined deep DNA and RNA sequencing with MS-based immunopeptidomics of tumor specimens, followed by the assessment of their immunogenicity. In fact, we could detect a broad variety of non-wild type HLA-binding peptides in the majority of patients and confirmed the immunogenicity of 24 neoantigens. Most interestingly, the majority of total and immunogenic neoantigens originated from variants identified in the RNA dataset, illustrating the importance of RNA as a still understudied source of cancer antigens. Moreover, the amount of these mainly RNA-based immunogenic neoantigens correlated positively with overall CD8^+^ tumor-infiltrating T cells. This study therefore underlines the importance of RNA-centered variant detection for the identification of shared biomarkers and potentially relevant neoantigen candidates.

**Statement of significance:** The significance of this study lies not only in the potential of our optimized proteogenomic workflow for the discovery of neoantigens (in particular RNA-derived neoantigens) for clinical application, but sheds light on the entity-agnostic prevalence of HLA class I peptide presentation of RNA processing events to be used for tumor targeting.
