## Supplementary Table S3 for "Proteogenomic analysis reveals RNA as an important source for tumor-agnostic neoantigen identification correlating with T-cell infiltration"

### Sheet: shared peptides Tumor-asso.
Supplementary Table S3	Tumor-associated peptides shared between several tumor samples. Table shows the sequence of wild-type peptides found in at least 11 tumor samples from tumor-associated genes defined by the ProteinAtlas. Peptides bound to HLA class I molecules on the surface of tumor cells have been isolated by immunoprecipitation and sequenced by liquid chromatography with tandem mass spectrometry (LC-MS/MS). Pep…
						HLA-Predicitons HLA-A0301			HLA-Predicitons HLA-A1101
Group	Seq Peptide	Gene	Gene type	MS.MS count	Peptide length [aa]	Affinity [nM]	Rank	Bindlevel	Affinity [nM]	Rank	Bindlevel	Tumor_ID	Tumor_ID overlap
1	ALSTALSEK	LMNA	protein coding	9	9	31.52	0.15	SB	44.32	0.3	SB	IN_02, IN_05, IN_08, IN_09, IN_11_T1, IN_11_T2, IN_13, IN_14, IN_15, IN_16, IN_18, IN_23_T1, IN_24_T1, IN_24_T2, IN_25, IN_32, IN_36, IN_37, IN_38	IN_05, IN_08, IN_11_T1, IN_11_T2, IN_14, IN_15, IN_16, IN_18, IN_23_T1, IN_25, IN_36, IN_37
1	ATTHEIMGPK	PICALM	protein coding	8	10	167.15	0.7	WB	29.87	0.2	SB
1	GTPESVQSAK	FUBP1	protein coding	4	10	894.18	1.8	WB	323.04	1.4	WB
1	GTYHGMTLK	CDC73	protein coding	2	9	7.36	0.01	SB	7.97	0.01	SB
1	KAGEVFIHK	NONO	protein coding	7	9	272.61	0.9	WB	53.03	0.4	SB
1	SSAPPLTGK	PATZ1	protein coding	4	9	41.5	0.2	SB	17.58	0.09	SB
1	STNSHPILRK	FBXO11	protein coding	2	10	20.38	0.08	SB	14.63	0.06	SB
1	TVFSTSSLK	SDHAF2	protein coding	1	9	12.77	0.03	SB	9.08	0.02	SB
2	ALVSTPVRTK	NCOR1	protein coding	6	10	37.9	0.175	SB	168.6	1	WB	IN_05, IN_08, IN_11_T1, IN_11_T2, IN_14, IN_15, IN_16, IN_18, IN_23_T1, IN_25, IN_36, IN_37
2	AMNREVSSLK	MYH9	protein coding	1	10	9.3	0.02	SB	39.7	0.3	SB
2	ILENIQRNK	ERCC2	protein coding	3	9	485.4	1.3	WB	2745.4	4.5	-
2	KLPPPVARK	APC	protein coding	2	9	29.4	0.15	SB	282.6	1.3	WB
2	KLSVPVRKK	ATRX	protein coding	4	9	24.3	0.125	SB	378.2	1.6	WB
2	KVYYPVRHH	TRRAP	protein coding	5	9	142.2	0.6	WB	7148.5	7	-
2	QLAKAQLQK	CLTC	protein coding	3	9	65.8	0.3	SB	335.7	1.5	WB
2	RLKPTNPAAQK	NUP98	protein coding	7	11	210.7	0.8	WB	3457.9	5	-
3	GTYRDANIK	QKI	protein coding	11	9	136.7	0.6	WB	65.6	0.5	SB	IN_02, IN_05, IN_08, IN_09, IN_11_T1, IN_11_T2, IN_13, IN_14, IN_15, IN_16, IN_18, IN_23_T1, IN_24_T1, IN_24_T2, IN_25, IN_32, IN_35, IN_36, IN_37, IN_38
3	SVSNVVITK	EPS15	protein coding	2	9	60.2	0.3	SB	5.3	0.01	SB
	SB = strong binder
	WB = weak binder
